# Repetitive DNA shapes genome architecture and chromosomal diversification in birds of prey

**DOI:** 10.64898/2026.03.03.709396

**Authors:** Guilherme Mota Souza, Jhon Alex Dziechciarz Vidal, Gustavo Akira Toma, Rafael Kretschmer, Edivaldo Herculano Correa de Oliveira, Thomas Liehr, Marcelo de Bello Cioffi

**Affiliations:** Departamento de Genética e Evolução, Universidade Federal de São Carlos, 13565-905 São Carlos, SP, Brasil; Laboratório de Citogenética e Evolução, Departamento de Genética, Instituto de Biociências, Universidade Federal do Rio Grande do Sul, Porto Alegre 91509-900, RS, Brazil; Seção de Meio Ambiente, Instituto Evandro Chagas, 67030-000 Ananindeua, PA, Brazil; Instituto de Ciências Exatas e Naturais, Universidade Federal do Pará, 66075-110 Belém, PA, Brazil; Jena University Hospital, Friedrich Schiller University, Institute of Human Genetics, Jena, Germany

**Keywords:** Accipitridae, Repeatome, Cytogenomics, Genome architecture dynamics

## Abstract

The evolution of genome architecture occurs through dynamic interactions between repetitive DNAs and chromosomal organization; nevertheless, the processes underlying these mechanisms are not well understood. This study presents a comprehensive genomic and cytogenetic analysis of repetitive DNA evolution across Accipitridae birds, a raptor family notable for its significant chromosomal variation. We aimed to investigate how repetitive DNAs have evolved across Accipitriform lineages and test whether shifts in repeat composition are associated with patterns of species diversification. Comparative investigations of eight genomes reveal lineage-specific spikes of transposable elements and satellite DNAs that substantially modify genome composition while preserving a common structural framework. Temporal insertion profiles indicate that repeat turnover is ongoing and frequently coincides with lineages exhibiting extensive chromosomal reorganization. By integrating comparative repeatome analyses with *in silico* and cytogenetic mapping, we elucidate the spatial architecture governing repeat dynamics, connecting molecular turnover to their chromosomal structure. These findings underscore the effectiveness of merging genomic and chromosomal data to elucidate the impact of repeat landscapes on chromosomal and genomic evolution.
