## Supplementary material for "Repetitive DNA shapes genome architecture and chromosomal diversification in birds of prey": Supplementary Tables.xlsx

### Sheet: Table S1
Supplementary Table 1. List of primers used for amplification of HhaSats
HhaSatDNAs	Forward primer	Reverse Primer
HhaSat1-173	TTGCTGCTCTTCACGGTG	GCCATGAGATGTTGCGTC
HhaSat04-431	TAGACACCGAGGGAAGAG	TGGTTTCTCTCGCCTCTC
HhaSat05-173	TGTGCCTGTGAATAGGCT	TCTCACCGTTCTCGTTCT
HhaSat06-2584	AACTCCAGCTACAGCAAG	GATGTAGAGTCAGGGGTA
HhaSat07-322	CTCTCTTCATAGAGTCCA	ACTGATGCTTTGGACCC
HhaSat10-363	ATCATTTCTCATCGCCTG	AGAGAGTCAATGCAGAAG
HhaSat11-62	CCTGGGCTTCTCTGGAGG	TTTCTCACAGCCCTCTCAGG
HhaSat12-539	TAGCGTCAGCGTCCTTGT	CTTCGCACTAACCTAATGAT
HhaSat14-1373	ACGGGCAAAGGCAACGCCA	TCCATGGCTGCGAGCACC
HhaSat15-444	GAAACCACCATCACGGCT	TGTGCTGGAGTGGAAGAG

### Sheet: Table S2
Supplementary Table 2: Percentage of repeats in Accipitridae genomes
				Harpia harpyja	Accipiter gularis	Aquila crysaetus	Astur gentilis	Buteo buteo	Gypaetus barbatus	Haliaeetus albicilla	Morphnus guianensis
	Retroelements			0.0885	0.0608	0.0673	0.0838	0.0666	0.0676	0.0811	0.12
		SINEs		0.0011	0.0007	0.0006	0.0009	0.0015	0.0008	0.0015	0.001
		Penelope		0	0	0.0002	0	0	0	0	0.0001
		LINEs		0.0348	0.026	0.0292	0.0315	0.0304	0.0294	0.0367	0.0568
			CRE/SLACS	0	0	0	0	0	0	0	0
			L2/CR1/Rex	0.0344	0.0259	0.0286	0.031	0.0303	0.0294	0.0355	0.0551
			R1/LOA/Jockey	0	0	0	0	0	0	0	0
			R2/R4/NeSL	0	0	0	0.0004	0	0	0.001	0.0018
			RTE/Bov-B	0	0	0	0	0	0	0	0
			L1/CIN4	0.0001	0	0.0006	0	0	0	0	0
		LTR elements		0.0526	0.034	0.0373	0.0514	0.0347	0.0374	0.043	0.062
			BEL/Pao	0	0	0	0	0	0	0	0.0001
			Ty1/Copia	0	0	0	0	0	0	0	0
			Gypsy/DIRS1	0.0124	0.0001	0.0001	0	0.001	0.0001	0.0002	0.0001
			Retroviral	0.0389	0.0327	0.0356	0.0474	0.0317	0.0363	0.0413	0.0599
	DNA transposons			0.0022	0.001	0.0013	0.0023	0.0013	0.001	0.0015	0.0025
		hobo-Activator		0.0013	0.0004	0.0003	0.0016	0.0002	0.0005	0.0008	0.0014
		Tc1-IS630-Pogo		0	0	0.0001	0	0	0	0	0
		En-Spm		0	0	0	0	0	0	0	0
		MULE-MuDR		0	0	0	0	0	0	0	0
		PiggyBac		0	0	0	0	0	0	0	0
		Tourist/Harbinger		0.0003	0.0001	0.0003	0.0003	0.0006	0	0.0001	0.0005
		Other (Mirage, P-element, Transib)		0	0	0	0	0	0	0	0
	Rolling-circles			0	0.0004	0	0	0	0.0005	0.0006	0
	Unclassified			0.0163	0.0088	0.0112	0.0778	0.0375	0.0149	0.0194	0.0342
Total interspersed repeats				0.1069	0.0705	0.0797	0.164	0.1054	0.0835	0.102	0.1566
	Small RNA			0.0001	0.0002	0.0002	0.0007	0.0068	0.0002	0.0002	0.0025
	Satellites			0.0531	0.0005	0.0003	0.0198	0.0134	0.0808	0.0431	0.0967
	Simple repeats			0.0094	0.0086	0.0104	0.0142	0.0223	0.0102	0.0095	0.0229
	Low complexity			0	0	0	0	0	0	0	0

### Sheet: Table S3
Supplementary Table 3. General characteristics of satDNAs found in Buteo buteo. RUL=repeat unit length
SatDNA family	RUL (bp)	A+T (%)	Abundance	Divergence (%)
BbuSat01-173	173	54.1	0.037836966	7.36
BbuSat02-191	191	38	0.01146033	8.59
BbuSat03-351	351	41	0.01004747	9.07
BbuSat04-175	175	44	0.007947793	4.67
BbuSat05-379	379	53.4	0.003532393	13.54
BbuSat06-342	342	53.1	0.003373712	6.62
BbuSat07-1374	1374	46.1	0.00105813	3.23
BbuSat08-2179	2179	37.3	0.000861625	5.82
BbuSat09-32	32	64	0.000504094	13.20
BbuSat10-27	27	40	0.0004736	22.87
BbuSat11-160	160	60.1	0.000438278	9.56
BbuSat12-539	539	52	0.00024248	6.53
BbuSat13-588	588	28.1	0.000187619	8.90
BbuSat14-423	423	26	0.000184360	5.62
BbuSat15-499	499	40.4	0.000155598	12.32
BbuSat16-457	457	56	0.000152062	11.68

### Sheet: Table S4
Supplementary Table 4. General characteristics of satDNAs found in Haliaeetus albicilla. RUL=repeat unit length
SatDNA family	RUL (bp)	A+T (%)	Abundance	Divergence (%)
HalSat01-173	173	41	0.021893935	8.22
HalSat02-444	444	37.1	0.004488434	9.75
HalSat03-33	33	42.4	0.002492800	13.09
HalSat04-730	730	55	0.000775408	3.09
HalSat05-539	539	46	0.00051259	5.88
HalSat06-1386	1386	41	0.00031252	2.67
HalSat07-91	91	50	0.000225019	8.02
HalSat08-173	173	44	0.000070379	14.01

### Sheet: Table S5
Supplementary Table 5. General characteristics of satDNAs found in Astur gentilis. RUL=repeat unit length
SatDNA family	RUL (bp)	A+T (%)	Abundance	Divergence (%)
AgeSat01-173	173	41	0.030485	9.00
AgeSat02-595	595	39.2	0.007162	7.38
AgeSat03-7330	7330	61.1	0.004892	3.27
AgeSat04-442	442	48.2	0.00273	5.12
AgeSat05-163	163	44.2	0.001359	8.26
AgeSat06-311	311	31	0.000895	4.89
AgeSat07-342	342	55.3	0.000361	9.99
AgeSat08-32	32	19	0.000277	12.99
AgeSat09-236	236	49.2	0.000198	8.59
AgeSat10-40	40	13	0.000197	6.56
AgeSat11-980	980	53	0.000167	15.19
AgeSat12-114	114	46	0.00016	19.42
AgeSat13-1389	1389	42	0.000149	7.02
AgeSat14-230	230	27	0.000144	7.01
AgeSat15-32	32	41	0.000101	12.02
AgeSat16-534	534	46	0.000091	4.86

### Sheet: Table S6
Supplementary Table 6. General characteristics of satDNAs found in Accipiter gularis. RUL=repeat unit length
SatDNA family	RUL (bp)	A+T (%)	Abundance	Divergence (%)
AguSat01-1403	1403	54	0.00625004	2.69
AguSat02-252	252	50	0.00269197	10.01
AguSat03-134	134	66	0.00248087	2.67
AguSat04-173	173	46	0.00202024	6.06
AguSat05-1711	1711	43.1	0.00197227	4
AguSat06-343	343	54	0.00187144	6.20
AguSat07-1779	1779	43	0.00143764	4.97
AguSat08-66	66	53	0.00050186	1.61
AguSat09-38	38	40	0.00046502	8.95
AguSat10-29	29	10	0.00040456	8.87
AguSat11-249	249	50	0.00026941	7.14
AguSat12-39	39	23.1	0.00025795	15.59
AguSat13-376	376	43.3	0.00024539	6.51
AguSat14-342	342	46	0.00018748	6.81
AguSat15-36	36	20	0.0001328	14.67
AguSat16-405	405	50	0.00007071	4.34
AguSat17-32	32	63	0.00005915	9.66
AguSat18-283	283	45	0.00005239	5.51

### Sheet: Table S7
Supplementary Table 7. General characteristics of satDNAs found in Harpia harpyja. RUL=repeat unit length
SatDNA family	RUL (bp)	A+T (%)	Abundance	Divergence (%)
HhaSat01-173	173	39.3	0.0468938	4.31
HhaSat02-33	33	33.3	0.007391938	11.04
HhaSat03-33	33	21.2	0.007137636	12.43
HhaSat04-431	431	51	0.002988845	9.69
HhaSat05-173	173	46	0.002414539	11.28
HhaSat06-2584	2584	50	0.001441585	9.18
HhaSat07-322	322	56	0.000859377	11.27
HhaSat08-71	71	44	0.00067071	6.11
HhaSat09-63	63	51	0.000599983	14.57
HhaSat10-363	363	55	0.000561293	7.39
HhaSat11-62	62	34	0.000438838	15.38
HhaSat12-539	539	46	0.00042167	5.31
HhaSat13-31	31	45	0.000313484	11.02
HhaSat14-1373	1373	41	0.000249257	4.05
HhaSat15-444	444	43.3	0.0000698	2.35

### Sheet: Table S8
Supplementary Table 8. General characteristics of satDNAs found in Aquila chrysaetos. RUL=repeat unit length
SatDNA family	RUL (bp)	A+T (%)	Abundance	Divergence (%)
AchSat01-173	173	42	0.00370225	5.66
AchSat02-33	33	40.3	0.00311653	12.38
AchSat03-377	377	40.3	0.00263667	7.30
AchSat04-267	267	36	0.00187823	15.03
AchSat05-4231	4231	63	0.001748	5.93
AchSat06-157	157	39	0.00157743	14.43
AchSat07-63	63	40	0.00058589	18.23
AchSat08-537	537	42.4	0.00048912	3.94
AchSat09-2148	2148	48	0.0003839	11.82
AchSat10-1215	1215	41	0.00023719	4.68
AchSat11-1949	1949	38.3	0.00016848	0.58
AchSat12-498	498	52.2	0.00013367	11.72
AchSat13-133	133	52	0.00013326	23.40
AchSat14-65	65	52.3	0.00012249	5.70
AchSat15-27	27	56	0.0001208	18.35
AchSat16-71	71	48	0.00007348	15.66
AchSat17-172	172	52	0.00005659	15.49
AchSat18-332	332	48	0.00005176	12.28

### Sheet: Table S9
Supplementary Table 9. Satellite DNA superfamilies shared among the Accipitridae species analyzed in this study
Group	Harpia harpyja	Accipiter gularis	Astur gentilis	Aquila chrysaetos	Buteu buteu	Haliaeetus albicilla
Group 1	HhaSat02-33			AchSat02-33 AchSat13-133		HalSat03-33
Group 2	HhaSat01-173 HhaSat05-173	AguSat04-173	AgeSat01-173	AchSat01-173 AchSat17-172	BbuSat01-173 BbuSat16-457 BbuSat04-175	HalSat01-173
Group 3	HhaSat10-363 HhaSat09-63 HhaSat04-431 HhaSat03-33	AguSat16-405 AguSat11-249 AguSat12-39 AguSat13-376 AguSat15-36 AguSat18-283	AgeSat08-32 AgeSat02-595 AgeSat09-236	AchSat16-71 AchSat04-267 AchSat15-27 AchSat06-157 AchSat14-65 AchSat07-63 AchSat12-498	BbuSat05-379 BbuSat09-32 BbuSat11-160 BbuSat03-351 BbuSat10-27	HalSat02-444
Group 4	HhaSat08-71 HhaSat06-2584	AguSat09-38 AguSat07-1779 AguSat01-1403		AchSat05-4231 AchSat09-2148	BbuSat08-2179	HalSat04-730
Group 5	HhaSat12-539	AguSat14-342	AgeSat16-534	AchSat08-537	BbuSat12-539	HalSat05-539
Group 6	HhaSat14-1373		AgeSat13-1389	AchSat10-1215	BbuSat07-1374	HalSat06-1386
Group 7		AguSat02-252 AguSat05-1711	AgeSat04-442
Group 8	HhaSat07-322	AguSat06-343	AgeSat07-342 AgeSat11-980		BbuSat06-342
